# Claudin-low-like mouse mammary tumors show distinct transcriptomic patterns uncoupled from genomic drivers

**DOI:** 10.1101/557298

**Authors:** Christian Fougner, Helga Bergholtz, Raoul Kuiper, Jens Henrik Norum, Therese Sørlie

## Abstract

Claudin-low breast cancer is a molecular subtype associated with poor prognosis and without targeted treatment options. The claudin-low subtype is defined by certain biological characteristics, some of which may be clinically actionable, such as high immunogenicity. In mice, the medroxyprogesterone acetate (MPA) and 7,12-dimethylbenzanthracene (DMBA) induced mammary tumor model yields a heterogeneous set of tumors, a subset of which display claudin-low features. Neither the genomic characteristics of MPA/DMBA-induced claudin-low tumors, nor those of human claudin-low breast tumors, have been thoroughly explored.

The transcriptomic characteristics and subtypes of MPA/DMBA-induced mouse mammary tumors were determined using gene expression microarrays. Somatic mutations and copy number aberrations in MPA/DMBA-induced tumors were identified from whole exome sequencing data. A publicly available dataset was queried to explore the genomic characteristics of human claudin-low breast cancer and to validate findings in the murine tumors.

Half of MPA/DMBA-induced tumors showed a claudin-low-like subtype. All tumors carried mutations in known driver genes. While the specific genes carrying mutations varied between tumors, there was a consistent mutational signature with an overweight of T>A transversions in TG dinucleotides. Most tumors carried copy number aberrations with a potential oncogenic driver effect. Overall, several genomic events were observed recurrently, however none accurately delineated claudin-low-like tumors. Human claudin-low breast cancers carried a distinct set of genomic characteristics, in particular a relatively low burden of mutations and copy number aberrations. The gene expression characteristics of claudin-low-like MPA/DMBA-induced tumors accurately reflected those of human claudin-low tumors, including epithelial-mesenchymal transition phenotype, high level of immune activation and low degree of differentiation. There was an elevated expression of the immunosuppressive genes *PTGS2* (encoding COX-2) and *CD274* (encoding PD-L1) in human and murine claudin-low tumors. Our findings show that the claudin-low breast cancer subtype is not demarcated by specific genomic aberrations, but carries potentially targetable characteristics warranting further research.

**Author Summary:** Breast cancer is comprised of several distinct disease subtypes with different etiologies, prognoses and therapeutic targets. The claudin-low breast cancer subtype is relatively poorly understood, and no specific treatment exists targeting its unique characteristics. Animal models accurately representing human disease counterparts are vital for developing novel therapeutics, but for the claudin-low breast cancer subtype, no such uniform model exists. Here, we show that exposing mice to the carcinogen DMBA and the hormone MPA causes a diverse range of mammary tumors to grow, and half of these have a gene expression pattern similar to that seen in human claudin-low breast cancer. These tumors have numerous changes in their DNA, with clear differences between each tumor, however no specific DNA aberrations clearly demarcate the claudin-low subtype. We also analyzed human breast cancers and show that human claudin-low tumors have several clear patterns in their DNA aberrations, but no specific features accurately distinguish claudin-low from non-claudin-low breast cancer. Finally, we show that both human and murine claudin-low tumors express high levels of genes associated with suppression of immune response. In sum, we highlight claudin-low breast cancer as a clinically relevant subtype with a complex etiology, and with potential unexploited therapeutic targets.
