## Supplementary material for "Claudin-low-like mouse mammary tumors show distinct transcriptomic patterns uncoupled from genomic drivers": S5File

### Sheet: Top 100 mutated genes TCGA BRCA
Gene	Number of mutated samples in TCGA data (n=817)	Percentage mutated TCGA	Number of samples mutated in MPA/DMBA-induced tumors (n=18)	Percentage mutated MPA/DMBA	Mouse Ortholog
PIK3CA	282	0.345165	1	0.0555556	Pik3ca
TP53	280	0.342717	5	0.277778	Trp53
CDH1	107	0.130967	0	0	Cdh1
GATA3	96	0.117503	0	0	Gata3
MAP3K1	69	0.0844553	0	0	Map3k1
KMT2C	62	0.0758874	4	0.222222	Kmt2c
MUC4	50	0.0611995	3	0.166667	Muc4
MUC12	47	0.0575275	1	0.0555556	Muc3
PTEN	42	0.0514076	1	0.0555556	Pten
NCOA3	41	0.0501836	0	0	Ncoa3
FLG	41	0.0501836	1	0.0555556	Flg
SYNE1	41	0.0501836	1	0.0555556	Syne1
NCOR1	38	0.0465116	0	0	Ncor1
ARID1A	33	0.0403917	0	0	Arid1a
DMD	33	0.0403917	3	0.166667	Dmd
SPEN	32	0.0391677	1	0.0555556	Spen
RUNX1	31	0.0379437	0	0	Runx1
MAP2K4	30	0.0367197	0	0	Map2k4
SPTA1	30	0.0367197	1	0.0555556	Spta1
FOXA1	30	0.0367197	0	0	Foxa1
FAT3	30	0.0367197	4	0.222222	Fat3
ZNF384	29	0.0354957	0	0	Zfp384
OBSCN	28	0.0342717	5	0.277778	Obscn
TBX3	27	0.0330477	1	0.0555556	Tbx3
NCOR2	27	0.0330477	1	0.0555556	Ncor2
GOLGA6L2	26	0.0318237	0	0	Golga2
CHD4	25	0.0305998	0	0	Chd4
KMT2D	25	0.0305998	3	0.166667	Kmt2d
NF1	24	0.0293758	5	0.277778	Nf1
CBFB	24	0.0293758	0	0	Cbfb
HRNR	23	0.0281518	0	0	Hrnr
DENND4B	23	0.0281518	0	0	Dennd4b
MAP3K4	22	0.0269278	0	0	Map3k4
RELN	22	0.0269278	5	0.277778	Reln
NOTCH2	21	0.0257038	3	0.166667	Notch2
PCLO	21	0.0257038	6	0.333333	Pclo
LRP1B	20	0.0244798	2	0.111111	Lrp1b
AKT1	20	0.0244798	0	0	Akt1
AHNAK2	20	0.0244798	1	0.0555556	Ahnak2
MYH9	20	0.0244798	1	0.0555556	Myh9
ATN1	20	0.0244798	0	0	Atn1
AKAP9	20	0.0244798	2	0.111111	Akap9
RNF213	19	0.0232558	1	0.0555556	Rnf213
RPGR	19	0.0232558	1	0.0555556	Rpgr
ERBB2	18	0.0220318	0	0	Erbb2
ERBB3	18	0.0220318	0	0	Erbb3
CTCF	18	0.0220318	1	0.0555556	Ctcf
APOBR	18	0.0220318	1	0.0555556	Apobr
BRCA1	18	0.0220318	1	0.0555556	Brca1
ARHGAP35	18	0.0220318	0	0	Ahrgap35
KAT6B	18	0.0220318	1	0.0555556	Kat6b
RB1	18	0.0220318	1	0.0555556	Rb1
AK9	17	0.0208078	0	0	Ak9
FRG1BP	17	0.0208078	0	0	Frg1
FAT1	17	0.0208078	1	0.0555556	Fat1
KIAA1109	17	0.0208078	0	0	4932438A13Rik
ZFHX3	17	0.0208078	3	0.166667	Zfhx3
ATM	17	0.0208078	2	0.111111	Atm
BRCA2	17	0.0208078	3	0.166667	Brca2
ANKRD12	17	0.0208078	1	0.0555556	Ankrd12
TPR	17	0.0208078	1	0.0555556	Tpr
PTPRD	17	0.0208078	3	0.166667	Ptprd
KCNN3	17	0.0208078	0	0	Kcnn3
KIAA1210	16	0.0195838	0	0	Gm14569
MLLT4	16	0.0195838	1	0.0555556	Mllt4
AFF2	16	0.0195838	5	0.277778	Aff2
SPHKAP	16	0.0195838	2	0.111111	Sphkap
MROH2B	16	0.0195838	2	0.111111	Mroh2b
MYH7	16	0.0195838	4	0.222222	Myh7
NBL1	16	0.0195838	0	0	Nbl1
TCHH	16	0.0195838	5	0.277778	Tchh
SF3B1	16	0.0195838	0	0	Sf3b1
CREBBP	16	0.0195838	1	0.0555556	Crebbp
MED12	16	0.0195838	3	0.166667	Med12
FAT4	16	0.0195838	4	0.222222	Fat4
MEF2A	15	0.0183599	0	0	Mef2a
SCN10A	15	0.0183599	2	0.111111	Scn10a
SETD2	15	0.0183599	2	0.111111	Setd2
CDK12	15	0.0183599	0	0	Cdk12
ICE1	15	0.0183599	2	0.111111	Ice1
HLA-DRB1	15	0.0183599	0	0	H2-Eb1
PIWIL1	15	0.0183599	1	0.0555556	Piwil1
PLEC	15	0.0183599	1	0.0555556	Plec
TAF1L	15	0.0183599	0	0	Taf1
KMT2B	15	0.0183599	1	0.0555556	Kmt2b
CFAP47	15	0.0183599	1	0.0555556	Gm7173
BCL6B	15	0.0183599	0	0	Bcl6b
ASXL2	15	0.0183599	0	0	Asxl2
ARID1B	14	0.0171359	2	0.111111	Arid1b
APC	14	0.0171359	1	0.0555556	Apc
MTOR	14	0.0171359	3	0.166667	Mtor
ATRX	14	0.0171359	2	0.111111	Atrx
CAD	14	0.0171359	0	0	Cad
GRIN2A	14	0.0171359	0	0	Grin2a
ASXL3	14	0.0171359	1	0.0555556	Asxl3
KDM6A	14	0.0171359	1	0.0555556	Kdm6a
PRKDC	14	0.0171359	3	0.166667	Prkdc
USP9X	13	0.0159119	1	0.0555556	Usp9x
MGA	13	0.0159119	1	0.0555556	Mga
CRIPAK	13	0.0159119	4	0.222222	4933437K13Rik

### Sheet: COSMIC genes mutated in MPADMBA
Gene	Number of mutated samples in TCGA data (n=817)	Percentage mutated TCGA	Number of samples mutated in MPA/DMBA-induced tumors (n=18)	Percentage mutated MPA/DMBA	Mouse Ortholog2
ATR	10	0.0122399	5	0.277778	Atr
FAT1	17	0.0208078	5	0.277778	Fat1
NF1	24	0.0293758	5	0.277778	Nf1
TP53	280	0.342717	5	0.277778	Trp53
KMT2C	62	0.0758874	4	0.222222	Kmt2c
FAT4	16	0.0195838	4	0.222222	Fat4
KRAS	6	0.00734394	4	0.222222	Kras
WHSC1L1	5	0.00611995	3	0.166667	Whsc1l1
BRCA2	17	0.0208078	3	0.166667	Brca2
DICER1	7	0.00856793	3	0.166667	Dicer1
FOXL2	1	0.00122399	3	0.166667	Foxl2
HRAS	0	0	3	0.166667	Hras
KMT2A	12	0.0146879	3	0.166667	Kmt2a
KMT2D	25	0.0305998	3	0.166667	Kmt2d
MED12	16	0.0195838	3	0.166667	Med12
MTOR	14	0.0171359	3	0.166667	Mtor
NIN	10	0.0122399	3	0.166667	Nin
NOTCH2	21	0.0257038	3	0.166667	Notch2
PTPRB	0	0	3	0.166667	Ptprb
SLC34A2	5	0.00611995	3	0.166667	Slc34a2
ZFHX3	5	0.00611995	3	0.166667	Zfhx3
EPS15	5	0.00611995	2	0.111111	Eps15
FBXW7	11	0.0134639	2	0.111111	Fbxw7
SETBP1	6	0.00734394	2	0.111111	Setbp1
STAG2	11	0.0134639	2	0.111111	Stag2
ARID1B	14	0.0171359	2	0.111111	Arid1b
ATM	17	0.0208078	2	0.111111	Atm
ATRX	14	0.0171359	2	0.111111	Atrx
AXIN1	4	0.00489596	2	0.111111	Axin1
BCOR	8	0.00979192	2	0.111111	Bcor
CARD11	9	0.0110159	2	0.111111	Card11
CHEK2	6	0.00734394	2	0.111111	Chek2
CTNNB1	2	0.00244798	2	0.111111	Ctnnb1
ECT2L	1	0.00122399	2	0.111111	Ect2l
ERBB4	11	0.0134639	2	0.111111	Erbb4
FCGR2B	1	0.00122399	2	0.111111	Fcgr2b
FGFR2	11	0.0134639	2	0.111111	Fgfr2
FGFR3	1	0.00122399	2	0.111111	Fgfr3
GOLGA5	3	0.00367197	2	0.111111	Golga5
GOPC	3	0.00367197	2	0.111111	Gopc
JAK3	7	0.00856793	2	0.111111	Jak3
MYH11	11	0.0134639	2	0.111111	Myh11
MYO5A	0	0	2	0.111111	Myo5a
NACA	3	0.00367197	2	0.111111	Naca
NRAS	2	0.00244798	2	0.111111	Nras
PDE4DIP	13	0.0159119	2	0.111111	Pde4dip
PMS1	6	0.00734394	2	0.111111	Pms1
PTPN13	0	0	2	0.111111	Ptpn13
RECQL4	3	0.00367197	2	0.111111	Recql4
SETD2	15	0.0183599	2	0.111111	Setd2
SMARCA4	11	0.0134639	2	0.111111	Smarca4
TCF7L2	4	0.00489596	2	0.111111	Tcf7l2
USP8	0	0	2	0.111111	Usp8
WWTR1	0	0	2	0.111111	Wwtr1
ZBTB16	3	0.00367197	2	0.111111	Zbtb16
ZNF521	3	0.00367197	2	0.111111	Zfp521
EXT2	5	0.00611995	1	0.0555556	Ext2
FBXO11	5	0.00611995	1	0.0555556	Fbxo11
HLA-A	8	0.00979192	1	0.0555556	H2-Q6
KDM6A	14	0.0171359	1	0.0555556	Kdm6a
PPFIBP1	0	0	1	0.0555556	Ppfibp1
TSHR	5	0.00611995	1	0.0555556	Tshr
FUBP1	2	0.00244798	1	0.0555556	Fubp1
NUMA1	9	0.0110159	1	0.0555556	Numa1
ABI1	2	0.00244798	1	0.0555556	Abi1
ABL1	8	0.00979192	1	0.0555556	Abl1
APC	14	0.0171359	1	0.0555556	Apc
ARHGEF12	7	0.00856793	1	0.0555556	Arhgef12
ASPSCR1	2	0.00244798	1	0.0555556	Aspscr1
ATP2B3	0	0	1	0.0555556	Atp2b3
BCL2	0	0	1	0.0555556	Bcl2
BIRC3	4	0.00489596	1	0.0555556	Birc3
BRCA1	18	0.0220318	1	0.0555556	Brca1
BUB1B	3	0.00367197	1	0.0555556	Bub1b
CACNA1D	0	0	1	0.0555556	Cacna1d
CARS	6	0.00734394	1	0.0555556	Cars
CBFA2T3	1	0.00122399	1	0.0555556	Cbfa2t3
CCND3	3	0.00367197	1	0.0555556	Ccnd3
CD79B	2	0.00244798	1	0.0555556	Cd79b
CDKN2A	2	0.00244798	1	0.0555556	Cdkn2a
CLP1	1	0.00122399	1	0.0555556	Clp1
CREBBP	16	0.0195838	1	0.0555556	Crebbp
CRTC3	4	0.00489596	1	0.0555556	Crtc3
CTCF	18	0.0220318	1	0.0555556	Ctcf
DDX10	1	0.00122399	1	0.0555556	Ddx10
DNM2	6	0.00734394	1	0.0555556	Dnm2
EBF1	4	0.00489596	1	0.0555556	Ebf1
EML4	9	0.0110159	1	0.0555556	Eml4
ERC1	4	0.00489596	1	0.0555556	Erc1
ETV1	2	0.00244798	1	0.0555556	Etv1
EXT1	7	0.00856793	1	0.0555556	Ext1
EZR	1	0.00122399	1	0.0555556	Ezr
FAM46C	1	0.00122399	1	0.0555556	Fam46c
FANCG	3	0.00367197	1	0.0555556	Fancg
FGFR1	2	0.00244798	1	0.0555556	Fgfr1
FLCN	2	0.00244798	1	0.0555556	Flcn
FNBP1	2	0.00244798	1	0.0555556	Fnbp1
GNA11	3	0.00367197	1	0.0555556	Gna11
GNAS	7	0.00856793	1	0.0555556	Gnas
GPC3	3	0.00367197	1	0.0555556	Gpc3
HERPUD1	0	0	1	0.0555556	Herpud1
HLA-A	8	0.00979192	1	0.0555556	H2-Q4
HLA-A	8	0.00979192	1	0.0555556	H2-D1
Hsp90aa1	5	0.00611995	1	0.0555556	Hsp90aa1
IL2	0	0	1	0.0555556	Il2
IL6ST	5	0.00611995	1	0.0555556	Il6st
IRF4	0	0	1	0.0555556	Irf4
KAT6A	7	0.00856793	1	0.0555556	Kat6a
KDM5A	6	0.00734394	1	0.0555556	Kdm5a
KDR	4	0.00489596	1	0.0555556	Kdr
KIF5B	5	0.00611995	1	0.0555556	Kif5b
LRIG3	6	0.00734394	1	0.0555556	Lrig3
LZTR1	0	0	1	0.0555556	Lztr1
MAP3K13	6	0.00734394	1	0.0555556	Map3k13
MDM4	3	0.00367197	1	0.0555556	Mdm4
MLLT10	9	0.0110159	1	0.0555556	Mllt10
MUTYH	4	0.00489596	1	0.0555556	Mutyh
MYH9	20	0.0244798	1	0.0555556	Myh9
NCKIPSD	3	0.00367197	1	0.0555556	Nckipsd
NCOA4	0	0	1	0.0555556	Ncoa4
NCOR2	27	0.0330477	1	0.0555556	Ncor2
NFIB	2	0.00244798	1	0.0555556	Nfib
NT5C2	1	0.00122399	1	0.0555556	Nt5c2
NTRK3	6	0.00734394	1	0.0555556	Ntrk3
NUP214	8	0.00979192	1	0.0555556	Nup214
NUP98	7	0.00856793	1	0.0555556	Nup98
PAX7	1	0.00122399	1	0.0555556	Pax7
PDGFB	2	0.00244798	1	0.0555556	Pdgfb
PDGFRA	6	0.00734394	1	0.0555556	Pdgfra
PIK3CA	282	0.345165	1	0.0555556	Pik3ca
PLCG1	0	0	1	0.0555556	Plcg1
PML	4	0.00489596	1	0.0555556	Pml
PPARG	3	0.00367197	1	0.0555556	Pparg
PPP6C	0	0	1	0.0555556	Ppp6c
PRDM16	3	0.00367197	1	0.0555556	Prdm16
PRKACA	0	0	1	0.0555556	Prkaca
PTEN	42	0.0514076	1	0.0555556	Pten
PTPN11	1	0.00122399	1	0.0555556	Ptpn11
PTPRC	0	0	1	0.0555556	Ptprc
PTPRK	0	0	1	0.0555556	Ptprk
RAD21	4	0.00489596	1	0.0555556	Rad21
RALGDS	3	0.00367197	1	0.0555556	Ralgds
RB1	18	0.0220318	1	0.0555556	Rb1
RNF213	19	0.0232558	1	0.0555556	Rnf213
ROS1	9	0.0110159	1	0.0555556	Ros1
RSPO2	2	0.00244798	1	0.0555556	Rspo2
SMARCD1	2	0.00244798	1	0.0555556	Smarcd1
SMO	3	0.00367197	1	0.0555556	Smo
SOX2	2	0.00244798	1	0.0555556	Sox2
SPEN	32	0.0391677	1	0.0555556	Spen
STIL	0	0	1	0.0555556	Stil
TBX3	27	0.0330477	1	0.0555556	Tbx3
TERT	2	0.00244798	1	0.0555556	Tert
TGFBR2	3	0.00367197	1	0.0555556	Tgfbr2
TRIP11	11	0.0134639	1	0.0555556	Trip11
TSC1	6	0.00734394	1	0.0555556	Tsc1
WAS	5	0.00611995	1	0.0555556	Was
WHSC1	7	0.00856793	1	0.0555556	Whsc1
XPO1	10	0.0122399	1	0.0555556	Xpo1
ZNF384	29	0.0354957	1	0.0555556	Zfp384
ZRSR2	1	0.00122399	1	0.0555556	Zrsr2
