## Supplementary material for "Claudin-low-like mouse mammary tumors show distinct transcriptomic patterns uncoupled from genomic drivers": S1File

### Sheet: Mouse characteristics
Tumor	Animal	Genotype	Weight at euthanasia (g)	Age euthanized (weeks)	Mammary gland	Multiple mammary tumors	Matched normal sample	Comments
S123_14_6	JHN102:2	cre;Rb/C	27.6	19.2857	2/3 Left	No	S123_14_8
S131_14_9	JHN98:4	cre;Rb/C	27.8	22.7143	2/3 Left	No	S131_14_14
S132_14_5	JHN102:1	Rb/C	N/A	22.7143	2/3 Right	No	S132_14_12
S153_14_2	JHN104:1	cre;Rb/C	N/A	34.7143	2/3 Left	No	S153_14_11
S159_14_2	JHN110:2	Wildtype	N/A	30.8571	2/3 Right	Yes	S159_14_11
S159_14_8	JHN110:2	Wildtype	N/A	30.8571	4/5 Right	Yes	S159_14_11
S160_14_2	JHN110:5	Wildtype	N/A	30.8571	2/3 Right	No	S160_14_11
S176_14_2	JHN120:4	cre;Rb/C	32	21	4/5 Left	No	S176_14_11
S187_14_1	JHN123:3	Rb/C	27.5	21.2857	2/3 Left	No	S187_14_10
S189_14_2	JHN117:4	cre;Rb/C	37	26.5714	2/3 Left	Yes	S189_14_12	Received first DMBA 12 days late
S189_14_4	JHN117:4	cre;Rb/C	37	26.5714	2/3 Right	Yes	S189_14_12	Received first DMBA 12 days late
S400_15_2	JHN117:7	Wildtype	33.6	31.5714	4/5 Left	Yes	S400_15_11	Received first DMBA 12 days late
S400_15_7	JHN117:7	Wildtype	33.6	31.5714	2/3 Left	Yes	S400_15_11	Received first DMBA 12 days late
S401_15_2	JHN120:2	cre;Rb/C	31.3	29.5714	2/3 Left	No	S401_15_11
S412_15_2	JHN127:5	Rb/C	31.9	24.7143	2/3 Left	No	S412_15_11
S416_15_2	JHN130:1	Rb/C	27.8	27.1429	4/5 Right	Yes	S416_15_11
S416_15_9	JHN130:1	Rb/C	27.8	27.1429	1 Left	Yes	S416_15_11
S422_15_2	JHN129:1	Wildtype	31.1	29.1429	2/3 Right	No	S422_15_11	Protocol started 1 day early

### Sheet: Histology & IHC
		Histopathological characteristics				Immunohistochemistry
Sample	Subtype	Cornification	Spindloid appearance	Squamous appearance	Neutrophil infiltration	K5	K18	Ki67 (%)	ER_Allred_score	ER_pos_neg	PR_Allred_score	PR_pos_neg	HER2
S123_14_6	Claudin-lowEx	Marked	Partial	Marked	Marked	Positive	Negative	9	7	Positive	4	Positive	Negative
S131_14_9	Squamous-likeEx	Marked	Partial	Marked	Marked	Positive	Negative	48	0	Negative	0	Negative	Negative
S132_14_5	Squamous-likeEx	Marked	Partial	Marked	No/mild	Positive	Negative	40	5	Positive	4	Positive	Negative
S153_14_2	Claudin-lowEx	No	Marked	No	Marked	Negative	Positive	28	7	Positive	7	Positive	Negative
S159_14_2	Claudin-lowEx	No	Marked	No	Marked	Negative	Positive	19	0	Negative	0	Negative	Negative
S159_14_8	Class8Ex	No	Partial	No	No/mild	Negative	Negative	8	0	Negative	0	Negative	Negative
S160_14_2	Claudin-lowEx	Marked	Marked	Marked	Marked	Negative	Positive	27	5	Positive	5	Positive	Negative
S176_14_2	Class3Ex	No	No	No	No/mild	Negative	Positive	39	3	Positive	2	Negative	Negative
S187_14_1	PyMTEx	No	No	No	No/mild	Positive	Positive	47	0	Negative	6	Positive	Negative
S189_14_2	Claudin-lowEx	No	Partial	No	Marked	Positive	Negative	20	6	Positive	5	Positive	Negative
S189_14_4	Wnt1-LateEx	No	Partial	No	No/mild	Negative	Negative	20	NA	NA	NA	NA	Negative
S400_15_2	Claudin-lowEx	Mild	No	Marked	No/mild	Positive	Negative	18	4	Positive	5	Positive	Negative
S400_15_7	Class14Ex	No	No	No	No/mild	Positive	Negative	30	5	Positive	3	Positive	Negative
S401_15_2	PyMTEx	Mild	No	No	No/mild	Positive	Positive	25	4	Positive	5	Positive	Negative
S412_15_2	PyMTEx	Mild	No	No	No/mild	Positive	Positive	41	4	Positive	7	Positive	Negative
S416_15_2	Erbb2-likeEx	Marked	No	No	No/mild	Positive	Positive	4	6	Positive	4	Positive	Negative
S416_15_9	Wnt1-EarlyEx	Marked	Partial	No	No/mild	Negative	Positive	18	6	Positive	5	Positive	Negative
S422_15_2	NA	NA	Partial	NA	NA	Positive	Positive	2	6	Positive	4	Positive	Negative
