## Supplementary material for "Claudin-low-like mouse mammary tumors show distinct transcriptomic patterns uncoupled from genomic drivers": S2File

### Sheet: Subtype correlations
Sample	WapINT3Ex	Erbb2-likeEx	Class3Ex	MycEx	PyMTEx	NeuEx	Normal-likeEx	Class8Ex	Wnt1-LateEx	Wnt1-EarlyEx	p53null-BasalEx	Squamous-likeEx	Stat1Ex	Class14Ex	C3TagEx	Claudin-lowEx	p53null-LuminalEx	Subtype
S123_14_6	-0.248025	-0.153137	-0.0783246	-0.178917	-0.285386	-0.202936	0.215658	0.0918856	-0.194735	-0.0657195	0.0953977	0.274922	0.227619	0.108897	0.0782079	0.383746	0.076279	Claudin-lowEx
S131_14_9	-0.0877639	0.0356675	0.0302718	-0.0697843	-0.155185	-0.226028	0.000423286	-0.0542933	0.050436	0.104683	0.141938	0.257047	0.133095	0.0815464	0.0493822	-0.0292095	-0.00413048	Squamous-likeEx
S132_14_5	-0.111691	-0.0358557	-0.1546	-0.0755905	-0.285911	-0.32078	-0.174874	-0.0494091	-0.116012	0.0166951	0.160609	0.278377	0.241171	-0.0422484	0.271072	0.265324	0.132219	Squamous-likeEx
S153_14_2	-0.13283	-0.249772	-0.260331	-0.156052	-0.200021	-0.231597	-0.105177	0.171769	-0.290665	-0.172275	0.121012	-0.044752	0.109062	-0.0152146	0.276158	0.583311	0.240357	Claudin-lowEx
S159_14_2	-0.196915	-0.265954	-0.220512	-0.161432	-0.278157	-0.270457	0.00700785	0.125249	-0.25044	-0.145797	0.117913	0.182794	0.208644	0.0564867	0.248901	0.619219	0.179882	Claudin-lowEx
S159_14_8	0.137692	-0.0733349	-0.144915	0.00450312	0.084236	0.0196782	-0.219955	0.209761	-0.026622	0.0610532	-0.0428678	-0.22564	-0.127729	-0.122187	0.0742023	-0.0163512	0.0181687	Class8Ex
S160_14_2	-0.174619	-0.303134	-0.279299	-0.192175	-0.254111	-0.231333	-0.0409214	0.218992	-0.302156	-0.179254	0.0644465	0.0317511	0.196437	0.000931869	0.281959	0.685291	0.229914	Claudin-lowEx
S176_14_2	0.0740631	0.152808	0.159697	-0.00484688	0.0393962	0.140871	-0.0252428	-0.00635574	0.1078	0.143752	-0.0531922	0.0276293	-0.068208	-0.100812	-0.0866028	-0.332786	-0.0236428	Class3Ex
S187_14_1	0.102761	0.325647	0.0616511	0.397319	0.51612	0.32665	-0.0459473	-0.282551	0.0720962	-0.171177	-0.271624	-0.334081	-0.292365	-0.292587	-0.225028	-0.47638	-0.164779	PyMTEx
S189_14_2	-0.126372	-0.232025	-0.270789	-0.12267	-0.229115	-0.239277	-0.0785653	0.20925	-0.249454	-0.146354	0.0690546	0.023787	0.179205	-0.0489056	0.255233	0.592807	0.208594	Claudin-lowEx
S189_14_4	0.107048	-0.0488258	0.0809533	0.0367314	0.206869	0.233387	0.077259	-0.151051	0.331919	0.140902	0.086609	-0.251916	-0.193741	0.320924	-0.308372	-0.386038	-0.274081	Wnt1-LateEx
S400_15_2	-0.143682	-0.131138	-0.103997	-0.248965	-0.299386	-0.28089	-0.0582043	0.277225	-0.154976	-0.0618786	0.0697235	0.217599	0.242833	0.0863878	0.265481	0.381644	0.1511	Claudin-lowEx
S400_15_7	0.143419	-0.0855769	0.0784126	-0.0351447	0.153472	0.175808	0.14274	-0.22112	0.255501	0.192279	0.0422437	-0.183705	-0.125278	0.3156	-0.192705	-0.405777	-0.294588	Class14Ex
S401_15_2	0.0967674	0.0025114	0.103616	0.0988926	0.254211	0.236336	0.128515	-0.263872	0.196038	0.0100613	0.00477692	-0.194558	-0.122003	0.249789	-0.235624	-0.416223	-0.206888	PyMTEx
S412_15_2	0.149897	0.229347	0.189591	0.286154	0.345799	0.264776	0.0273545	-0.31968	0.301952	0.137444	-0.125836	-0.23425	-0.299217	-0.143952	-0.309114	-0.520708	-0.24254	PyMTEx
S416_15_2	0.0600245	0.318449	0.150904	0.112992	0.127927	0.106753	-0.117472	0.0241525	0.0570817	0.0326362	-0.161679	0.056604	-0.0843308	-0.213307	-0.0944727	-0.356833	-0.0235072	Erbb2-likeEx
S416_15_9	0.0843139	0.123615	0.0829115	-0.0412557	-0.0310749	0.0676394	-0.14631	0.151212	0.0421227	0.160307	-0.0756814	0.0207181	-0.0778542	-0.111086	-0.0234689	-0.161811	0.0200408	Wnt1-EarlyEx
									|
