## Supplementary material for "Claudin-low-like mouse mammary tumors show distinct transcriptomic patterns uncoupled from genomic drivers": S4File

### Sheet: MPADMBA muts in COSMIC genes
tumor	gene_mouse	gene_human	aa_change_mouse	aa_change_symbol_mouse	queried_aa_position_in_human	aa_conserved_in_human	human_aa_if_not_conserved	mutation_coordinate	reference_nucleotide	alt_nucleotide	cosmic_exact_aa_change_cases	cosmic_exact_aa_change_in_breast	cosmic_aa_changes_in_codon	cosmic_aa_changes_in_codon_in_breast	cosmic_aa_changes_withinin_10_aa_window	cosmic_mutations_in_gene	cosmic_mutations_in_gene_in_breast
S159_14_8	Abi1	ABI1	p.Met214Val	p.M214V	214	yes	NA	chr2:22960786	T	C	0	0	0	0	4	96	7
S416_15_9	Abl1	ABL1	p.Ser728Cys	p.S728C	710	yes	NA	chr2:31800652	A	T	0	0	0	0	7	2041	22
S412_15_2	Apc	APC	p.Arg1434*	p.R1434*	1435	yes	NA	chr18:34314352	A	T	3	0	12	0	109	7154	80
S416_15_2	Arhgef12	AHRGEF12	p.Glu1465*	p.E1465*	1464	no	D	chr9:42971154	C	A	0	0	0	0	0	0	0
S132_14_5	Arid1b	ARID1B	p.Asn605Tyr	p.N605Y	650	yes	NA	chr17:5126974	A	T	0	0	1	0	10	659	38
S189_14_2	Arid1b	ARID1B	p.Ser713Cys	p.S713C	758	yes	NA	chr17:5264061	A	T	0	0	0	0	3	659	38
S189_14_4	Aspscr1	ASPSCR1	p.Lys75*	p.K75*	75	yes	NA	chr11:120677575	A	T	0	0	0	0	0	2	2
S132_14_5	Atm	ATM	p.Thr2059Ser	p.T2059S	2053	yes	NA	chr9:53465073	T	A	0	0	0	0	15	1949	72
S176_14_2	Atm	ATM	p.Tyr2055Phe	p.Y2055F	2049	yes	NA	chr9:53465084	T	A	0	0	0	0	8	1949	72
S187_14_1	Atp2b3	ATP2B3	p.Met703Thr	p.M703T	703	yes	NA	chrX:73545112	T	C	0	0	0	0	7	422	23
S131_14_9	Atr	ATR	p.Val66Leu	p.V66L	61	yes	NA	chr9:95862827	G	T	0	0	0	0	6	949	60
S153_14_2	Atr	ATR	p.Ile1145Phe	p.I1145F	1145	yes	NA	chr9:95883191	A	T	0	0	0	0	4	949	60
S189_14_2	Atr	ATR	p.Cys237Phe	p.C237F	234	yes	NA	chr9:95865376	G	T	0	0	0	0	3	949	60
S189_14_4	Atr	ATR	p.Lys346Asn	p.K346N	343	yes	NA	chr9:95865704	G	T	0	0	0	0	7	949	60
S416_15_2	Atr	ATR	p.Gln1670Pro	p.Q1670P	1670	yes	NA	chr9:95910635	A	C	0	0	0	0	3	949	60
S131_14_9	Atrx	ATRX	p.Lys1097Asn	p.K1097N	1118	yes	NA	chrX:105874942	T	A	0	0	1	0	6	1211	52
S132_14_5	Atrx	ATRX	p.His1790Asn	p.H1790N	1805	yes	NA	chrX:105838274	G	T	1	0	1	0	14	1211	52
S187_14_1	Axin1	AXIN1	p.Lys208*	p.K208*	203	yes	NA	chr17:26143305	A	T	0	0	0	0	8	636	15
S400_15_2	Axin1	AXIN1	p.Thr65Ser	p.T65S	60	yes	NA	chr17:26142876	A	T	1	0	2	0	8	636	15
S401_15_2	Bcl2	BCL2	p.Leu229Arg	p.L229R	232	yes	NA	chr1:106543289	A	C	0	0	0	0	6	485	3
S189_14_2	Bcor	BCOR	p.Asp438Gly	p.D438G	438	yes	NA	chrX:12058043	T	C	0	0	2	0	5	852	38
S416_15_2	Bcor	BCOR	p.Glu907*	p.E907*	902	yes	NA	chrX:12056637	C	A	0	0	0	0	2	852	38
S400_15_2	Birc3	BIRC3	p.His486Leu	p.H486L	487	no	Q	chr9:7851036	T	A	0	0	0	0	5	269	5
S412_15_2	Brca1	BRCA1	p.Arg978Trp	p.R978W	995	no	K	chr11:101524375	T	A	0	0	0	0	6	702	64
S176_14_2	Brca2	BRCA2	p.Thr142Ile	p.T142I	149	yes	NA	chr5:150531704	C	T	0	0	0	0	6	1100	68
S187_14_1	Brca2	BRCA2	p.Gln942Leu	p.Q942L	961	yes	NA	chr5:150539597	A	T	0	0	1	0	5	1100	68
S416_15_2	Brca2	BRCA2	p.Glu1466Val	p.E1466V	1492	no	K	chr5:150541169	A	T	0	0	0	0	4	1100	68
S416_15_2	Bub1b	BUB1B	p.Ala102Pro	p.A102P	108	yes	NA	chr2:118606626	G	C	0	0	0	0	4	217	12
S416_15_2	Cacna1d	CACNA1D	p.Arg14Leu	p.R14L	14	yes	NA	chr14:30352951	C	A	0	0	0	0	3	796	41
S416_15_9	Card11	CARD11	p.Glu857Lys	p.E857K	857	yes	NA	chr5:140882323	C	T	0	0	1	0	9	1090	29
S422_15_2	Card11	CARD11	p.Ser285Thr	p.S285T	285	yes	NA	chr5:140902749	A	T	0	0	0	0	13	1090	29
S159_14_8	Cars	CARS	p.Thr531Ser	p.T531S	548	yes	NA	chr7:143569871	T	A	0	0	1	0	4	203	9
S176_14_2	Cbfa2t3	CBFA2T3	p.Asp79Val	p.D79V	105	yes	NA	chr8:122647769	T	A	0	0	1	0	13	225	1
S132_14_5	Ccnd3	CCND3	p.Asp223Glu	p.D223E	223	yes	NA	chr17:47598097	T	A	0	0	1	0	3	160	11
S422_15_2	Cd79b	CD79B	p.Asp133Val	p.D133V	134	no	Q	chr11:106312662	T	A	0	0	0	0	9	281	6
S422_15_2	Cdkn2a	CDKN2A	p.Asn31Tyr	p.N31Y	39	yes	NA	chr4:89282021	T	A	0	0	1	0	103	5582	65
S153_14_2	Chek2	CHEK2	p.Asp138Val	p.D138V	134	yes	NA	chr5:110848470	A	T	0	0	1	0	8	600	10
S416_15_2	Chek2	CHEK2	p.Ser144Cys	p.S144C	140	yes	NA	chr5:110848487	A	T	0	0	0	0	14	600	10
S159_14_8	Clp1	CLP1	p.Glu149Gly	p.E149G	149	yes	NA	chr2:84725689	T	C	0	0	0	0	8	110	6
S131_14_9	Crebbp	CREBBP	p.Lys401Asn	p.K401N	402	yes	NA	chr16:4138755	T	G	0	0	0	0	7	1360	46
S422_15_2	Crtc3	CRTC3	p.Met192Leu	p.M192L	192	yes	NA	chr7:80616468	T	A	0	0	0	0	3	130	6
S422_15_2	Ctcf	CTCF	p.His156Leu	p.H156L	156	yes	NA	chr8:105664229	A	T	0	0	0	0	1	389	46
S176_14_2	Ctnnb1	CTNNB1	p.Asp32Asn	p.D32N	32	yes	NA	chr9:120950602	G	A	141	0	660	0	3738	7161	23
S416_15_2	Ctnnb1	CTNNB1	p.Thr41Ile	p.T41I	41	yes	NA	chr9:120950630	C	T	172	0	1630	4	4370	7161	23
S187_14_1	Ddx10	DDX10	p.Tyr358Phe	p.Y358F	358	yes	NA	chr9:53225538	T	A	0	0	0	0	3	226	8
S131_14_9	Dicer1	DICER1	p.Ser948Asn	p.S948N	958	yes	NA	chr12:104705167	C	T	0	0	0	0	3	788	24
S131_14_9	Dicer1	DICER1	p.Ser948Gly	p.S948G	958	yes	NA	chr12:104705168	T	C	0	0	0	0	3	788	24
S160_14_2	Dicer1	DICER1	p.His472Pro	p.H472P	482	yes	NA	chr12:104714838	T	G	0	0	0	0	5	788	24
S400_15_7	Dicer1	DICER1	p.Arg1130*	p.R1130*	1139	yes	NA	chr12:104703034	T	A	0	0	0	0	9	788	24
S159_14_2	Ebf1	EBF1	p.His224Arg	p.H224R	224	yes	NA	chr11:44883848	A	G	0	0	0	0	12	338	12
S187_14_1	Ect2l	ECT2L	p.Gln491Leu	p.Q491L	483	yes	NA	chr10:18161453	T	A	0	0	0	0	6	259	8
S416_15_2	Eml4	EML4	p.Thr84Ser	p.T84S	84	yes	NA	chr17:83421647	A	T	0	0	0	0	0	9	1
S123_14_6	Eps15	EPS15	p.Ser533Cys	p.S533C	534	yes	NA	chr4:109363302	A	T	0	0	2	0	0	208	9
S189_14_4	Eps15	EPS15	p.Asn582Tyr	p.N582Y	582	no	T	chr4:109366193	A	T	0	0	0	0	3	208	9
S187_14_1	Erbb4	ERBB4	p.Ala1199Pro	p.A1199P	1189	no	T	chr1:68040325	C	G	0	0	0	0	7	1018	41
S189_14_4	Erbb4	ERBB4	p.Val486Glu	p.V486E	486	yes	NA	chr1:68328100	A	T	0	0	0	0	18	1018	41
S132_14_5	Erc1	ERC1	p.Lys766Asn	p.K766N	766	yes	NA	chr6:119743341	T	A	0	0	0	0	3	266	15
S412_15_2	Etv1	ETV1	p.Gly100Arg	p.G100R	100	no	S	chr12:38827840	G	A	0	0	4	1	5	232	10
S416_15_2	Ext1	EXT1	p.Gln431Leu	p.Q431L	431	yes	NA	chr15:53092408	T	A	0	0	0	0	2	379	13
S123_14_6	Ext2	EXT2	p.Glu79Val	p.E79V	79	yes	NA	chr2:93813699	T	A	0	0	0	0	4	201	10
S401_15_2	Ezr	EZR	p.Gln48*	p.Q48*	48	no	H	chr17:6755898	G	A	0	0	0	0	3	136	4
S160_14_2	Fam46c	FAM46C	p.His324Leu	p.H324L	324	yes	NA	chr3:100472468	T	A	0	0	0	0	13	132	3
S401_15_2	Fancg	FANCG	p.Thr460Ser	p.T460S	455	yes	NA	chr4:43004814	T	A	0	0	0	0	6	161	9
S131_14_9	Fat1	FAT1	p.Gln4090Leu	p.Q4090L	4088	yes	NA	chr8:45042214	A	T	0	0	0	0	7	1742	48
S159_14_2	Fat1	FAT1	p.Val2906Leu	p.V2906L	2904	yes	NA	chr8:45026703	G	T	0	0	0	0	6	1742	48
S160_14_2	Fat1	FAT1	p.Lys1521fs	p.K1521fs	1519	yes	NA	chr8:45017597	A	AT	0	0	0	0	5	1742	48
S160_14_2	Fat1	FAT1	p.His1819Leu	p.H1819L	1817	yes	NA	chr8:45023443	A	T	0	0	0	0	6	1742	48
S160_14_2	Fat1	FAT1	p.Ile4534Val	p.I4534V	4532	no	V	chr8:45051236	A	G	0	0	2	0	10	1742	48
S400_15_7	Fat1	FAT1	p.Asp1241Glu	p.D1241E	1240	yes	NA	chr8:45009870	C	A	0	0	0	0	4	1742	48
S400_15_7	Fat1	FAT1	p.Asn1242Tyr	p.N1242Y	1241	yes	NA	chr8:45009871	A	T	0	0	0	0	3	1742	48
S422_15_2	Fat1	FAT1	p.Thr2583Ser	p.T2583S	2581	yes	NA	chr8:45025734	A	T	0	0	0	0	2	1742	48
S159_14_2	Fat4	FAT4	p.Leu1378Phe	p.L1378F	1378	yes	NA	chr3:38891093	G	T	0	0	0	0	12	2570	65
S176_14_2	Fat4	FAT4	p.Val3235Glu	p.V3235E	3233	yes	NA	chr3:38981904	T	A	0	0	0	0	8	2570	65
S187_14_1	Fat4	FAT4	p.Lys4574Met	p.K4574M	4573	yes	NA	chr3:39009617	A	T	0	0	0	0	18	2570	65
S416_15_2	Fat4	FAT4	p.Asp4595Glu	p.D4595E	4594	yes	NA	chr3:39009681	T	A	0	0	2	0	16	2570	65
S123_14_6	Fbxo11	FBXO11	p.His365Leu	p.H365L	361	yes	NA	chr17:88009078	T	A	0	0	0	0	1	240	13
S123_14_6	Fbxw7	FBXW7	p.His503Arg	p.H503R	500	yes	NA	chr3:84974483	A	G	1	0	4	0	191	1487	51
S159_14_2	Fcgr2b	FCGR2B	p.His324Leu	p.H324L	296	yes	NA	chr1:170961066	T	A	0	0	0	0	0	0	0
S187_14_1	Fgfr1	FGFR1	p.Tyr206Phe	p.Y206F	206	yes	NA	chr8:25558239	A	T	0	0	0	0	3	361	24
S132_14_5	Fgfr2	FGFR2	p.His261Leu	p.H261L	242	yes	NA	chr7:130219021	T	A	0	0	2	0	135	778	28
S416_15_2	Fgfr3	FGFR3	p.Asn226Ile	p.N226I	232	yes	NA	chr5:33730015	A	T	0	0	0	0	9	4196	8
S422_15_2	Fgfr3	FGFR3	p.Ala255Asp	p.A255D	261	yes	NA	chr5:33730186	C	A	0	0	1	0	17	4196	8
S176_14_2	Flcn	FLCN	p.Gln232Pro	p.Q232P	232	yes	NA	chr11:59801127	T	G	0	0	0	0	7	197	6
S176_14_2	Foxl2	FOXL2	p.Gly166Arg	p.G166R	170	yes	NA	chr9:98956156	G	A	0	0	0	0	5	621	12
S400_15_7	Foxl2	FOXL2	p.Tyr87Phe	p.Y87F	91	yes	NA	chr9:98955920	A	T	0	0	0	0	3	621	12
S412_15_2	Foxl2	FOXL2	p.Lys89*	p.K89*	93	yes	NA	chr9:98955925	A	T	0	0	0	0	4	621	12
S159_14_8	Gna11	GNA11	p.Tyr291Cys	p.Y291C	291	yes	NA	chr10:81531109	T	C	0	0	0	0	6	543	7
S189_14_4	Gnas	GNAS	p.Lys763Met	p.K763M	667	yes	NA	chr2:174300149	A	T	0	0	0	0	0	1944	20
S132_14_5	Golga5	GOLGA5	p.His191Asn	p.H191N	193	no	Q	chr12:102474578	C	A	0	0	0	0	0	3	0
S159_14_2	Golga5	GOLGA5	p.Thr50Ala	p.T50A	50	yes	NA	chr12:102472175	A	G	0	0	0	0	0	3	0
S189_14_4	Gopc	GOPC	p.Lys236*	p.K236*	235	yes	NA	chr10:52353440	T	A	0	0	0	0	8	115	7
S400_15_7	Gopc	GOPC	p.Glu66Val	p.E66V	65	yes	NA	chr10:52381702	T	A	0	0	0	0	3	115	7
S412_15_2	Gpc3	GPC3	p.Asn233Ser	p.N233S	234	yes	NA	chrX:52428771	T	C	0	0	0	0	8	191	7
S131_14_9	Herpud1	HERPUD1	p.Gln150Leu	p.Q150L	150	yes	NA	chr8:94391749	A	T	0	0	0	0	6	96	1
S416_15_9	H2-Q4	HLA-A	p.Arg283Trp	p.R283W	258	yes	NA	chr17:35383010	A	T	0	0	0	0	54	1439	16
S189_14_2	H2-D1	HLA-A	p.Ala149Asp	p.A149D	149	yes	NA	chr17:35263941	C	A	0	0	0	0	45	1439	16
S153_14_2	Hras	HRAS	p.Lys147*	p.K147*	147	yes	NA	chr7:141192142	T	A	0	0	0	0	3	1736	24
S187_14_1	Hras	HRAS	p.Gln61Leu	p.Q61L	61	yes	NA	chr7:141192550	T	A	170	2	651	4	18	1736	24
S412_15_2	Hras	HRAS	p.Gln61Leu	p.Q61L	61	yes	NA	chr7:141192550	T	A	170	2	651	4	18	1736	24
S187_14_1	Hsp90aa1	HSP90AA1	p.Glu333Asp	p.E333D	332	yes	NA	chr12:110693862	T	A	0	0	0	0	7	195	12
S187_14_1	Hsp90aa1	HSP90AA1	p.Gln85Leu	p.Q85L	85	yes	NA	chr12:110695327	T	A	0	0	0	0	5	195	12
S416_15_2	Il2	IL2	p.Leu100Gln	p.L100Q	85	yes	NA	chr3:37123087	A	T	0	0	2	0	6	46	0
S131_14_9	Il6st	IL6ST	p.Tyr224Cys	p.Y224C	226	no	H	chr13:112488522	A	G	0	0	0	0	10	335	17
S416_15_9	Irf4	IRF4	p.Gly279Glu	p.G279E	279	yes	NA	chr13:30757498	G	A	0	0	0	0	1	4	0
S131_14_9	Jak3	JAK3	p.Arg121Leu	p.R121L	121	yes	NA	chr8:71679031	G	T	0	0	0	0	3	667	27
S416_15_9	Jak3	JAK3	p.Glu701Val	p.E701V	705	yes	NA	chr8:71684283	A	T	0	0	0	0	13	667	27
S131_14_9	Kat6a	KAT6A	p.Gln493Leu	p.Q493L	494	yes	NA	chr8:22914386	A	T	0	0	0	0	0	0	0
S159_14_2	Kdm5a	KDM5A	p.Glu81Val	p.E81V	81	yes	NA	chr6:120366646	A	T	0	0	0	0	2	439	17
S159_14_2	Kdm5a	KDM5A	p.Ala1272Ser	p.A1272S	1272	yes	NA	chr6:120427249	G	T	0	0	0	0	7	439	17
S123_14_6	Kdm6a	KDM6A	p.His619Arg	p.H619R	619	yes	NA	chrX:18251035	A	G	0	0	0	0	7	946	45
S412_15_2	Kdr	KDR	p.Thr552Ser	p.T552S	554	yes	NA	chr5:75959444	T	A	0	0	0	0	10	975	24
S189_14_2	Kif5b	KIF5B	p.Gln777Leu	p.Q777L	777	yes	NA	chr18:6211229	T	A	0	0	0	0	4	194	10
S132_14_5	Kmt2a	KMT2A	p.Thr1527Ser	p.T1527S	1528	yes	NA	chr9:44835916	T	A	0	0	0	0	4	953	45
S153_14_2	Kmt2a	KMT2A	p.Arg3865Leu	p.R3865L	3871	yes	NA	chr9:44809086	C	A	0	0	1	0	5	953	45
S153_14_2	Kmt2a	KMT2A	p.Lys925*	p.K925*	928	yes	NA	chr9:44847778	T	A	0	0	0	0	7	953	45
S422_15_2	Kmt2a	KMT2A	p.Lys1520*	p.K1520*	1521	yes	NA	chr9:44836158	T	A	0	0	0	0	1	953	45
S123_14_6	Kmt2c	KMT2C	p.Gln962Pro	p.Q962P	968	yes	NA	chr5:25359385	T	G	0	0	1	0	23	3105	248
S131_14_9	Kmt2c	KMT2C	p.His2858Leu	p.H2858L	2862	no	L	chr5:25310271	T	A	0	0	1	0	8	3105	248
S159_14_8	Kmt2c	KMT2C	p.Arg3171Leu	p.R3171L	3177	yes	NA	chr5:25302926	C	A	0	0	2	0	6	3105	248
S416_15_2	Kmt2c	KMT2C	p.Glu84*	p.E84*	84	yes	NA	chr5:25443820	C	A	2	0	2	0	1	3105	248
S159_14_2	Kmt2d	KMT2D	p.Gln3679Leu	p.Q3679L	3681	yes	NA	chr15:98846242	T	A	0	0	0	0	5	2382	93
S176_14_2	Kmt2d	KMT2D	p.Lys1518Asn	p.K1518N	1562	yes	NA	chr15:98857532	C	A	0	0	2	0	7	2382	93
S400_15_2	Kmt2d	KMT2D	p.Gly1489Cys	p.G1489C	1533	yes	NA	chr15:98857621	C	A	0	0	0	0	4	2382	93
S159_14_8	Kras	KRAS	p.Gly12Cys	p.G12C	12	yes	NA	chr6:145246772	C	A	4746	11	34612	59	6180	42760	90
S160_14_2	Kras	KRAS	p.Gly12Cys	p.G12C	12	yes	NA	chr6:145246772	C	A	4746	11	34612	59	6180	42760	90
S176_14_2	Kras	KRAS	p.Gly13Arg	p.G13R	13	yes	NA	chr6:145246769	C	G	65	0	5994	20	34805	42760	90
S189_14_2	Kras	KRAS	p.Gln61His	p.Q61H	61	yes	NA	chr6:145234355	T	A	474	4	843	8	120	42760	90
S131_14_9	Lrig3	LRIG3	p.Gln390Leu	p.Q390L	361	no	R	chr10:125999027	A	T	0	0	0	0	5	328	10
S189_14_4	Lztr1	LZTR1	p.Cys557fs	p.C557fs	560	yes	NA	chr16:17523028	TG	T	0	0	1	0	4	335	13
S160_14_2	Map3k13	MAP3K13	p.Leu449Ile	p.L449I	450	yes	NA	chr16:21908734	T	A	0	0	0	0	13	295	19
S401_15_2	Mdm4	MDM4	p.Thr343Ser	p.T343S	343	yes	NA	chr1:132992102	T	A	0	0	1	0	2	129	7
S131_14_9	Med12	MED12	p.Glu1557Asp	p.E1557D	1556	yes	NA	chrX:101290068	G	T	0	0	0	0	7	3133	756
S132_14_5	Med12	MED12	p.Ile887Phe	p.I887F	886	yes	NA	chrX:101282814	A	T	0	0	0	0	8	3133	756
S416_15_2	Med12	MED12	p.Ser1972Cys	p.S1972C	1967	yes	NA	chrX:101294030	A	T	0	0	0	0	7	3133	756
S416_15_9	Mllt10	MLLT10	p.Gln164Pro	p.Q164P	164	yes	NA	chr2:18122330	A	C	0	0	0	0	0	4	0
S131_14_9	Mtor	MTOR	p.Gln1931Leu	p.Q1931L	1931	yes	NA	chr4:148537940	A	T	0	0	0	0	0	913	45
S132_14_5	Mtor	MTOR	p.Glu2080*	p.E2080*	2080	yes	NA	chr4:148540002	G	T	0	0	1	0	2	913	45
S416_15_2	Mtor	MTOR	p.Gln2194Leu	p.Q2194L	2194	yes	NA	chr4:148544473	A	T	0	0	0	0	10	913	45
S400_15_7	Mutyh	MUTYH	p.Lys19*	p.K19*	34	no	E	chr4:116814379	A	T	0	0	0	0	2	184	9
S153_14_2	Myh11	MYH11	p.Gln1195Leu	p.Q1195L	1195	yes	NA	chr16:14211293	T	A	0	0	0	0	4	790	37
S400_15_7	Myh11	MYH11	p.Leu599Gln	p.L599Q	599	yes	NA	chr16:14228804	A	T	0	0	0	0	6	790	37
S189_14_2	Myh9	MYH9	p.Glu1777Val	p.E1777V	1777	yes	NA	chr15:77763945	T	A	0	0	1	0	9	703	47
S189_14_2	Myo5a	MYO5A	p.Ile1045Phe	p.I1045F	1045	yes	NA	chr9:75176584	A	T	0	0	1	0	4	452	18
S422_15_2	Myo5a	MYO5A	p.His1630Pro	p.H1630P	1632	yes	NA	chr9:75212810	A	C	0	0	0	0	5	452	18
S176_14_2	Naca	NACA	p.Lys690Asn	p.K690N	784	yes	NA	chr10:128041170	A	T	0	0	0	0	0	58	8
S416_15_9	Naca	NACA	p.Lys438Asn	p.K438N	475	yes	NA	chr10:128040414	A	T	0	0	0	0	0	58	8
S412_15_2	Nckipsd	NCKIPSD	p.Gln133Leu	p.Q133L	133	yes	NA	chr9:108811665	A	T	0	0	0	0	5	127	7
S131_14_9	Ncoa4	NCOA4	p.Asn116Tyr	p.N116Y	116	yes	NA	chr14:32172670	A	T	0	0	0	0	0	0	0
S131_14_9	Ncoa4	NCOA4	p.Ser127Ile	p.S127I	127	yes	NA	chr14:32172897	G	T	0	0	0	0	0	0	0
S400_15_2	Ncor2	NCOR2	p.Asn288Lys	p.N288K	288	yes	NA	chr5:125091672	G	T	0	0	0	0	4	725	31
S131_14_9	Nf1	NF1	p.Asn736Ile	p.N736I	734	yes	NA	chr11:79441047	A	T	0	0	0	0	6	2081	89
S132_14_5	Nf1	NF1	p.Arg1479Trp	p.R1479W	1477	yes	NA	chr11:79469869	A	T	0	0	0	0	10	2081	89
S416_15_2	Nf1	NF1	p.Lys1663*	p.K1663*	1661	yes	NA	chr11:79535748	A	T	0	0	1	0	10	2081	89
S159_14_2	Nfib	NFIB	p.Glu60Asp	p.E60D	60	yes	NA	chr4:82498620	C	A	0	0	0	0	5	114	4
S131_14_9	Nin	NIN	p.Asp1944Val	p.D1944V	1954	yes	NA	chr12:70025396	T	A	0	0	0	0	1	534	31
S159_14_2	Nin	NIN	p.Ser288Cys	p.S288C	288	yes	NA	chr12:70055991	T	A	0	0	0	0	7	534	31
S187_14_1	Nin	NIN	p.Thr980Ser	p.T980S	984	no	M	chr12:70043702	T	A	0	0	1	0	6	534	31
S132_14_5	Notch2	NOTCH2	p.Thr158Ser	p.T158S	158	yes	NA	chr3:98072643	A	T	0	0	0	0	4	1109	69
S132_14_5	Notch2	NOTCH2	p.Asn1007Ile	p.N1007I	1007	yes	NA	chr3:98121942	A	T	0	0	0	0	6	1109	69
S176_14_2	Notch2	NOTCH2	p.Gly1057Trp	p.G1057W	1057	yes	NA	chr3:98122091	G	T	0	0	0	0	7	1109	69
S412_15_2	Notch2	NOTCH2	p.Asn266Ile	p.N266I	266	yes	NA	chr3:98081962	A	T	0	0	0	0	3	1109	69
S153_14_2	Nras	NRAS	p.Gln61Leu	p.Q61L	61	yes	NA	chr3:103060271	A	T	399	1	3901	12	69	6386	21
S416_15_9	Nras	NRAS	p.Gln61Leu	p.Q61L	61	yes	NA	chr3:103060271	A	T	399	1	3901	12	69	6386	21
S132_14_5	Nt5c2	NT5C2	p.Lys450Met	p.K450M	424	yes	NA	chr19:46890070	T	A	0	0	0	0	2	179	4
S123_14_6	Numa1	NUMA1	p.Gln31*	p.Q31*	31	yes	NA	chr7:101987774	C	T	0	0	0	0	3	474	23
S123_14_6	Numa1	NUMA1	p.Gln31Leu	p.Q31L	31	yes	NA	chr7:101987775	A	T	0	0	0	0	3	474	23
S131_14_9	Nup214	NUP214	p.Thr919Ser	p.T919S	929	yes	NA	chr2:32011061	A	T	0	0	0	0	7	459	30
S131_14_9	Nup214	NUP214	p.Ser1447Cys	p.S1447C	1435	no	G	chr2:32033799	A	T	0	0	0	0	2	459	30
S131_14_9	Nup98	NUP98	p.Glu865*	p.E865*	865	yes	NA	chr7:102147235	C	A	0	0	0	0	2	479	29
S153_14_2	Pax7	PAX7	p.Arg482Ser	p.R482S	484	yes	NA	chr4:139740855	G	T	0	0	1	0	9	213	9
S160_14_2	Pde4dip	PDE4DIP	p.Thr374Ser	p.T374S	254	yes	NA	chr3:97758807	T	A	0	0	0	0	5	1564	46
S132_14_5	Pdgfb	PDGFB	p.Leu62Phe	p.L62F	62	yes	NA	chr15:80003389	C	A	0	0	1	0	5	101	6
S187_14_1	Pdgfra	PDGFRA	p.Gln741Leu	p.Q741L	741	yes	NA	chr5:75183041	A	T	0	0	0	0	12	2196	27
S187_14_1	Pik3ca	PIK3CA	p.His1047Arg	p.H1047R	1047	yes	NA	chr3:32462764	A	G	3541	2277	4135	2531	468	11755	4637
S159_14_8	Plcg1	PLCG1	p.Lys79Asn	p.K79N	79	yes	NA	chr2:160747794	G	T	0	0	0	0	2	587	28
S422_15_2	Pml	PML	p.Gln636Leu	p.Q636L	624	yes	NA	chr9:58220554	T	A	0	0	0	0	3	265	5
S131_14_9	Pms1	PMS1	p.Ser361Cys	p.S361C	361	yes	NA	chr1:53207298	T	A	0	0	0	0	0	217	11
S416_15_2	Pms1	PMS1	p.Gln406Leu	p.Q406L	410	yes	NA	chr1:53207162	T	A	0	0	0	0	3	217	11
S187_14_1	Pparg	PPARG	p.Leu447Gln	p.L447Q	447	yes	NA	chr6:115490017	T	A	0	0	0	0	4	165	6
S123_14_6	Ppfibp1	PPFIBP1	p.Asp100Tyr	p.D100Y	100	yes	NA	chr6:146990541	G	T	0	0	0	0	6	223	15
S131_14_9	Ppp6c	PPP6C	p.Leu96His	p.L96H	96	yes	NA	chr2:39204925	A	T	0	0	1	0	7	221	3
S412_15_2	Prdm16	PRDM16	p.Ser810Cys	p.S810C	809	yes	NA	chr4:154340899	T	A	0	0	0	0	9	511	17
S176_14_2	Prkaca	PRKACA	p.Asn114Tyr	p.N114Y	114	yes	NA	chr8:83988286	A	T	0	0	0	0	11	320	6
S189_14_4	Pten	PTEN	p.Arg189*	p.R189*	189	yes	NA	chr19:32811768	A	T	1	0	4	0	43	4643	223
S422_15_2	Ptpn11	PTPN11	p.Gln514Lys	p.Q514K	514	yes	NA	chr5:121143074	G	T	0	0	1	0	45	1172	11
S131_14_9	Ptpn13	PTPN13	p.Ser2092Cys	p.S2092C	2119	no	M	chr5:103582748	A	T	0	0	0	0	6	616	32
S187_14_1	Ptpn13	PTPN13	p.Ser1644Cys	p.S1644C	1653	yes	NA	chr5:103564167	A	T	0	0	0	0	4	616	32
S132_14_5	Ptprb	PTPRB	p.Thr1395Ser	p.T1395S	1394	yes	NA	chr10:116350085	A	T	0	0	0	0	7	806	40
S400_15_7	Ptprb	PTPRB	p.Met1633Leu	p.M1633L	1632	yes	NA	chr10:116361261	A	T	0	0	0	0	5	806	40
S416_15_2	Ptprb	PTPRB	p.Gln312Leu	p.Q312L	311	yes	NA	chr10:116317435	A	T	0	0	0	0	7	806	40
S132_14_5	Ptprc	PTPRC	p.Asp472Tyr	p.D472Y	481	no	A	chr1:138101045	C	A	0	0	0	0	9	633	32
S131_14_9	Ptprk	PTPRK	p.Val165Leu	p.V165L	166	yes	NA	chr10:28334476	G	T	0	0	0	0	7	576	12
S131_14_9	Ptprk	PTPRK	p.Val453Leu	p.V453L	454	yes	NA	chr10:28465955	G	C	0	0	0	0	4	576	12
S132_14_5	Rad21	RAD21	p.Ala305Val	p.A305V	305	yes	NA	chr15:51971769	G	A	0	0	0	0	4	373	13
S416_15_2	Ralgds	RALGDS	p.Arg175Ser	p.R175S	175	yes	NA	chr2:28542891	A	T	0	0	0	0	3	194	3
S187_14_1	Rb1	RB1	p.Asp204fs	p.D204fs	210	yes	NA	chr14:73282958	C	CT	0	0	0	0	17	1306	144
S132_14_5	Recql4	RECQL4	p.Thr663Ser	p.T663S	641	yes	NA	chr15:76706296	T	A	0	0	0	0	0	0	0
S400_15_2	Recql4	RECQL4	p.Tyr529Phe	p.Y529F	512	yes	NA	chr15:76707122	T	A	0	0	0	0	4	328	19
S189_14_4	Ros1	ROS1	p.Asn1057Ser	p.N1057S	1061	yes	NA	chr10:52125918	T	C	0	0	0	0	8	1068	47
S131_14_9	Rspo2	RSPO2	p.Glu137Val	p.E137V	137	yes	NA	chr15:43078116	T	A	0	0	0	0	12	140	8
S123_14_6	Setbp1	SETBP1	p.Met495Leu	p.M495L	502	yes	NA	chr18:78858968	T	A	0	0	0	0	5	1093	23
S416_15_2	Setbp1	SETBP1	p.Lys716Met	p.K716M	725	yes	NA	chr18:78858304	T	A	0	0	0	0	6	1093	23
S159_14_8	Setd2	SETD2	p.Gln1275His	p.Q1275H	1301	yes	NA	chr9:110550943	A	T	0	0	0	0	4	902	67
S416_15_9	Setd2	SETD2	p.Arg1516*	p.R1516*	1542	yes	NA	chr9:110556325	A	T	0	0	0	0	2	902	67
S153_14_2	Slc34a2	SLC34A2	p.Thr468Ser	p.T468S	468	yes	NA	chr5:53068412	A	T	0	0	2	0	4	300	7
S412_15_2	Slc34a2	SLC34A2	p.Cys322Gly	p.C322G	322	yes	NA	chr5:53065533	T	G	0	0	1	0	9	300	7
S416_15_2	Slc34a2	SLC34A2	p.Val168Ile	p.V168I	168	yes	NA	chr5:53060882	G	A	0	0	0	0	6	300	7
S131_14_9	Smarca4	SMARCA4	p.Thr794Ser	p.T794S	794	yes	NA	chr9:21660813	A	T	0	0	0	0	12	980	31
S422_15_2	Smarca4	SMARCA4	p.Met1305Ile	p.M1305I	1338	yes	NA	chr9:21678991	G	T	1	0	1	0	15	980	31
S160_14_2	Smarcd1	SMARCD1	p.Lys124Met	p.K124M	124	yes	NA	chr15:99703596	A	T	0	0	0	0	0	88	6
S400_15_7	Smo	SMO	p.Leu271His	p.L271H	267	yes	NA	chr6:29754744	T	A	0	0	1	0	17	468	12
S189_14_4	Sox2	SOX2	p.Ile93Asn	p.I93N	91	yes	NA	chr3:34650693	T	A	0	0	0	0	7	88	4
S132_14_5	Spen	SPEN	p.Tyr485Cys	p.Y485C	483	yes	NA	chr4:141488066	T	C	0	0	0	0	1	1110	109
S123_14_6	Stag2	STAG2	p.Gln674Leu	p.Q674L	674	yes	NA	chrX:42248049	A	T	0	0	1	0	6	917	35
S131_14_9	Stag2	STAG2	p.Gln593Leu	p.Q593L	593	yes	NA	chrX:42247225	A	T	0	0	7	0	8	917	35
S153_14_2	Tbx3	TBX3	p.Val99Leu	p.V99L	99	yes	NA	chr5:119672310	G	T	0	0	0	0	5	348	79
S153_14_2	Tbx3	TBX3	p.Gln291Leu	p.Q291L	291	yes	NA	chr5:119677508	A	T	0	0	0	0	15	348	79
S132_14_5	Tcf7l2	TCF7L2	p.His136Leu	p.H136L	136	yes	NA	chr19:55755039	A	T	0	0	0	0	4	389	11
S153_14_2	Tcf7l2	TCF7L2	p.Gln144Leu	p.Q144L	167	yes	NA	chr19:55817813	A	T	0	0	0	0	8	389	11
S187_14_1	Tert	TERT	p.Gln600Leu	p.Q600L	610	no	R	chr13:73635479	A	T	0	0	0	0	9	8969	77
S132_14_5	Trp53	TP53	p.His211Pro	p.H211P	214	yes	NA	chr11:69588707	A	C	1	0	109	6	1908	35321	3602
S153_14_2	Trp53	TP53	p.Lys129Met	p.K129M	132	yes	NA	chr11:69588383	A	T	14	0	231	35	1234	35321	3602
S160_14_2	Trp53	TP53	p.Glu201*	p.E201*	207	no	D	chr11:69588676	G	T	4	2	28	4	1558	35321	3602
S400_15_2	Trp53	TP53	p.Gln141Pro	p.Q141P	144	yes	NA	chr11:69588419	A	C	6	1	88	8	1544	35321	3602
S400_15_2	Trp53	TP53	p.His211Pro	p.H211P	214	yes	NA	chr11:69588707	A	C	1	0	109	6	1908	35321	3602
S416_15_2	Trp53	TP53	p.Pro79fs	p.P79fs	85	yes	NA	chr11:69587497	TG	T	3	1	4	0	139	35321	3602
S131_14_9	Trip11	TRIP11	p.Gln1399Leu	p.Q1399L	1402	yes	NA	chr12:101883608	T	A	0	0	0	0	5	427	23
S187_14_1	Tsc1	TSC1	p.Tyr271Ser	p.Y271S	271	yes	NA	chr2:28670943	A	C	0	0	0	0	13	482	23
S123_14_6	Tshr	TSHR	p.Tyr678Asn	p.Y678N	678	yes	NA	chr12:91538321	T	A	0	0	0	0	9	591	16
S132_14_5	Usp8	USP8	p.Lys56Asn	p.K56N	45	yes	NA	chr2:126720055	G	T	0	0	0	0	4	405	12
S187_14_1	Usp8	USP8	p.Arg816Ser	p.R816S	843	yes	NA	chr2:126752353	A	T	0	0	0	0	5	405	12
S176_14_2	Was	WAS	p.Asp123His	p.D123H	121	yes	NA	chrX:8089138	C	G	0	0	1	0	2	140	8
S132_14_5	Whsc1	WHSC1	p.Gly823Val	p.G823V	823	yes	NA	chr5:33882114	G	T	0	0	0	0	10	394	13
S123_14_6	Whsc1l1	WHSC1L1	p.Trp975Cys	p.W975C	965	yes	NA	chr8:25694825	G	T	0	0	0	0	0	133	10
S159_14_2	Whsc1l1	WHSC1L1	p.Trp293Leu	p.W293L	283	yes	NA	chr8:25649641	G	T	0	0	0	0	8	133	10
S416_15_2	Whsc1l1	WHSC1L1	p.Lys423*	p.K423*	413	yes	NA	chr8:25662912	A	T	0	0	0	0	5	133	10
S131_14_9	Wwtr1	WWTR1	p.Thr391Ser	p.T391S	329	yes	NA	chr3:57462522	T	A	0	0	0	0	5	119	6
S159_14_2	Wwtr1	WWTR1	p.Met386Ile	p.M386I	334	no	V	chr3:57462535	C	A	0	0	0	0	4	119	6
S132_14_5	Xpo1	XPO1	p.Glu651Val	p.E651V	651	yes	NA	chr11:23285865	A	T	0	0	0	0	6	356	28
S132_14_5	Xpo1	XPO1	p.Glu954Val	p.E954V	954	yes	NA	chr11:23294037	A	T	0	0	0	0	5	356	28
S132_14_5	Zbtb16	ZBTB16	p.Cys54Ser	p.C54S	54	yes	NA	chr9:48832851	A	T	0	0	0	0	0	4	0
S416_15_2	Zbtb16	ZBTB16	p.Gly433Trp	p.G433W	433	yes	NA	chr9:48743533	C	A	0	0	0	0	1	4	0
S159_14_2	Zfhx3	ZFHX3	p.His1784Leu	p.H1784L	1779	yes	NA	chr8:108947670	A	T	0	0	0	0	5	1322	48
S189_14_2	Zfhx3	ZFHX3	p.Arg2255Trp	p.R2255W	2248	yes	NA	chr8:108949082	A	T	0	0	0	0	3	1322	48
S400_15_2	Zfhx3	ZFHX3	p.Glu2454Gly	p.E2454G	2445	yes	NA	chr8:108949680	A	G	0	0	0	0	4	1322	48
S159_14_2	Zfp384	ZNF384	p.Thr133Ser	p.T133S	133	yes	NA	chr6:125024790	A	T	0	0	0	0	4	158	7
S131_14_9	Zfp521	ZNF521	p.Gly632Val	p.G632V	632	yes	NA	chr18:13845460	C	A	0	0	1	0	11	750	19
S416_15_9	Zfp521	ZNF521	p.Glu372Val	p.E372V	372	yes	NA	chr18:13846240	T	A	0	0	0	0	18	750	19
