## Supplementary material for "Claudin-low-like mouse mammary tumors show distinct transcriptomic patterns uncoupled from genomic drivers": S7File

### Sheet: Gene list
Gene lists used for calculating z-scores
Adhesion	EMT	Luminalness	Proliferation	Vascular content	Immunosuppression	Interferons
Cdh1	Axl	Agr2	Birc5	Bcr	Cd274	Ifnar1
Cldn3	Cdh2	Gata3	Ccnb1	Bnc2	Ido1	Ifnb1
Cldn4	Snai1	Krt8	Cdc20	Cav1	Fasl	Ifng
Cldn7	Snai2	Krt18	Nuf2	Ccin	Pdcd1	Irf9
Ocln	Twist1	Myb	Cep55	Cdc37	Lag3	Jak1
	Twist2	Spdef	Ndc80	Cerk	Havcr2	Reg1
	Vim	Xbp1	Mki67	Ckap4	Pdcd1lg2	Reg2
	Zeb1		Pttg1	Ctgf	Il10	Stat1
	Zeb2		Rrm2	Cyp1a1	Tgfb1	Stat2
			Tyms	Dbn1	Ptgs2	Tyk2
			Ube2c	Dnajb4
				Ece1
				Efemp1
				Egfl7
				Ehd2
				Elk3
				Ephb2
				Esam
				Esm1
				Exoc3l
				Fam43a
				Fblim1
				Fkrp
				Grap
				Hhip
				Hoxa7
				Hoxb6
				Hoxb7
				Hyal2
				Igf2bp3
				L3mbtl3
				Lama4
				Lamb1
				Loxl2
				Mansc1
				March3
				Mcam
				Megf8
				Mfap2
				Mfng
				Mmp1a
				Mmp1b
				Mmp10
				Nes
				Nos3
				P4ha3
				Parva
				Pde2a
				Gm45837
				Pir
				Pkn3
				Plod1
				Plxnd1
				Ppm1f
				Procr
				Prss23
				Rab3b
				Rai14
				Smtn
				Sphk1
				Stk32b
				Tek
				Tmem30a
				Tpgs2
				Tubb6
